# Brd2 is dispensable for genome compartmentalization and replication timing

**DOI:** 10.1101/2023.11.17.567572

**Authors:** Laura Hinojosa-Gonzalez, Jesse L. Turner, Takayo Sasaki, Ferhat Ay, David M. Gilbert

## Abstract

Replication Timing (RT) refers to the temporal order in which the genome is replicated during S phase. Early replicating regions correlate with the transcriptionally active, accessible euchromatin (A) compartment, while late replicating regions correlate with the heterochromatin (B) compartment and repressive histone marks. Previously, widespread A/B genome compartmentalization changes were reported following Brd2 depletion. Since RT and A/B compartmentalization are two of the most highly correlated chromosome properties, we evaluated the effects of Brd2 depletion on RT. We performed E/L Repli-Seq following Brd2 depletion in the previously described Brd2 conditional degron cell line and found no significant alterations in RT after Brd2 KD. This finding prompted us to re-analyze the Micro-C data from the previous publication. We report that we were unable to detect any compartmentalization changes in Brd2 depleted cells compared to DMSO control using the same data. Taken together, our findings demonstrate that Brd2 depletion alone does not affect A/B compartmentalization or RT in mouse embryonic stem cells.
