## Supplementary Table 1 for "Brd2 is dispensable for genome compartmentalization and replication timing"

### Sheet: SuppTable1
Supplementary Table 1: Chosen PCs for each chromosome from each sample
group	chr	gcc.cor	tss.cor	len.cor	sample	pcs
1	chr1	0.7528	0.5259	0.2052	Brd2_dep_R1,Brd2_dep_R2	PC1,PC1
2	chr2	0.7001	0.3236	0.2432	Brd2_dep_R1,Brd2_dep_R2	PC2,PC2
1	chrX	0.2384	0.2571	0.15	Brd2_dep_R1,Brd2_dep_R2	PC1,PC1
1	chr3	0.6368	0.4726	0.156	Brd2_dep_R1,Brd2_dep_R2	PC1,PC1
1	chr4	0.7324	0.5095	0.4695	Brd2_dep_R1,Brd2_dep_R2	PC1,PC1
1	chr5	0.7636	0.51	0.433	Brd2_dep_R1,Brd2_dep_R2	PC1,PC1
1	chr6	0.785	0.4171	0.1846	Brd2_dep_R1,Brd2_dep_R2	PC1,PC1
1	chr7	0.7128	0.4478	0.186	Brd2_dep_R1,Brd2_dep_R2	PC1,PC1
1	chr10	0.749	0.4896	0.1038	Brd2_dep_R1,Brd2_dep_R2	PC1,PC1
1	chr8	0.7013	0.5984	0.2129	Brd2_dep_R1,Brd2_dep_R2	PC1,PC1
1	chr14	0.5698	0.4672	0.0414	Brd2_dep_R1,Brd2_dep_R2	PC1,PC1
1	chr9	0.5999	0.4192	0.2075	Brd2_dep_R1,Brd2_dep_R2	PC1,PC1
1	chr11	0.6182	0.5546	0.3817	Brd2_dep_R1,Brd2_dep_R2	PC1,PC1
1	chr13	0.6106	0.2769	0.0198	Brd2_dep_R1,Brd2_dep_R2	PC1,PC1
1	chr12	0.6133	0.3926	0.2463	Brd2_dep_R1,Brd2_dep_R2	PC1,PC1
1	chr15	0.7472	0.5848	0.4108	Brd2_dep_R1,Brd2_dep_R2	PC1,PC1
1	chr16	0.7018	0.5134	0.2739	Brd2_dep_R1,Brd2_dep_R2	PC1,PC1
1	chr17	0.7371	0.593	0.1307	Brd2_dep_R1,Brd2_dep_R2	PC1,PC1
1	chr18	0.6425	0.4251	0.0904	Brd2_dep_R1,Brd2_dep_R2	PC1,PC1
1	chr19	0.7097	0.4341	0.0388	Brd2_dep_R1,Brd2_dep_R2	PC1,PC1
1	chr1	0.7414	0.5109	0.1776	Control_B2_R1	PC1
2	chr2	0.7251	0.3267	0.2649	Control_B2_R1	PC2
1	chrX	0.2924	0.3424	0.2647	Control_B2_R1	PC1
1	chr3	0.6386	0.4681	0.1786	Control_B2_R1	PC1
1	chr4	0.7148	0.4883	0.4616	Control_B2_R1	PC1
1	chr5	0.7494	0.4919	0.4306	Control_B2_R1	PC1
1	chr6	0.79	0.4183	0.1856	Control_B2_R1	PC1
1	chr7	0.7148	0.4155	0.213	Control_B2_R1	PC1
1	chr10	0.7277	0.4906	0.0948	Control_B2_R1	PC1
1	chr8	0.713	0.5906	0.2129	Control_B2_R1	PC1
1	chr14	0.6003	0.4597	0.0544	Control_B2_R1	PC1
1	chr9	0.5969	0.435	0.185	Control_B2_R1	PC1
1	chr11	0.5963	0.5359	0.3645	Control_B2_R1	PC1
1	chr13	0.6188	0.314	0.0192	Control_B2_R1	PC1
1	chr12	0.6111	0.3989	0.2023	Control_B2_R1	PC1
1	chr15	0.7197	0.5842	0.3869	Control_B2_R1	PC1
1	chr16	0.7067	0.5225	0.28	Control_B2_R1	PC1
1	chr17	0.7068	0.5963	0.1464	Control_B2_R1	PC1
1	chr18	0.6223	0.4622	0.0555	Control_B2_R1	PC1
1	chr19	0.6943	0.4286	0.0262	Control_B2_R1	PC1
